# A Unique Graph-Theoretic Truth Table for Cross-Gene Branch Identity

**DOI:** 10.64898/2026.07.22.740066

**Authors:** Jiaqi Wu

**Affiliations:** Graduate School of Integrated Sciences for Life, Hiroshima University, Japan

**Keywords:** branch identity, taxon restriction, gene-tree discordance, phylogenomics, graph quotient, split, gene-by-branch matrix, missing taxa

## Abstract

Many comparative analyses operate on rectangular matrices whose columns represent the same variables across observations. Phylogenomic measurements, however, are attached to tree branches. Converting locus-specific trees into a common locus-by-coordinate matrix is straightforward only when loci contain the same taxa and compatible topologies. In real datasets, missing taxa can delete reference branches or collapse adjacent branches into composite coordinates, while gene-tree discordance can cause a coordinate that survives taxon restriction to be absent from the empirical tree. Without a formal account of these changes, non-equivalent quantities may enter the same column and distinct causes of missingness may be conflated.

Using standard tree-restriction operations, I first construct a provenance-retaining coordinate ledger. For each locus, every reference edge is recorded as deleted, retained individually, or incorporated into a composite coordinate whose original-edge membership is preserved. Each surviving coordinate is then assigned a recovery state by asking whether its corresponding split is displayed in the normalized empirical tree. Composite member sets generated across loci define a common column set, yielding one locus-by-coordinate state matrix.

The matrix is unique because the graph reduction is unique. Retained taxa span one minimal subtree; its degree-two vertices lie on uniquely determined nonbranching paths, so suppressing them in any order yields the same reduced tree and grouping of original edges. Each edge therefore has one fate, each composite coordinate one member set, and each empirical split query one answer. Thus every locus-by-coordinate cell has one determined state under fixed labelled inputs and conventions. Fiber–split equivalence shows that projected splits faithfully encode these graph-derived edge groups, explaining why split-based implementations recover the same coordinate structure and cell states.

A deterministic exhaustive validation on the six-taxon worked-example domain evaluated 14,160 primitive and composite cells across 472 normalized empirical-tree cases. Separately implemented graph- and split-side evaluators agreed in every tested cell, and two clean runs produced byte-identical canonical result files.

No branch lengths are required. When valid lengths are supplied, numerical entries may be added separately by single-edge lookup or a declared selected-component-edge sum. The theorem guarantees a unique coordinate-and-state matrix under the stated inputs, not an input-independent numerical matrix or historical truth. It provides an auditable foundation for branch-wise comparative analyses under heterogeneous taxon coverage and gene-tree discordance.
