## Supplementary Computational Evidence for "A Unique Graph-Theoretic Truth Table for Cross-Gene Branch Identity": QA_CHECKS.tsv

check_id	status	expected	observed	detail
Q01_required_files	PASS	0	0
Q02_main_cases	PASS	472	472
Q03_unique_case_ids	PASS	472	472
Q04_restriction_rows	PASS	42	42
Q05_unique_retained_ids	PASS	42	42
Q06_primitive_rows	PASS	4248	4248
Q07_unique_primitive_ids	PASS	4248	4248
Q08_composite_rows	PASS	9912	9912
Q09_unique_composite_ids	PASS	9912	9912
Q10_cross_type_id_disjoint	PASS	0	0
Q11_case_count_by_retained_size	PASS	{'3': 20, '4': 60, '5': 156, '6': 236}	{'3': 20, '4': 60, '5': 156, '6': 236}
Q12_resolution_counts	PASS	{'binary': 260, 'multifurcating': 212}	{'binary': 260, 'multifurcating': 212}
Q13_nine_primitive_rows_per_case	PASS	all 9	[9]
Q14_twentyone_composite_rows_per_case	PASS	all 21	[21]
Q15_primitive_oracle_comparator_agreement	PASS	4248	4248
Q16_composite_oracle_comparator_agreement	PASS	9912	9912
Q17_order_trials_pass	PASS	2004	2004
Q18_order_trial_counts	PASS	{'construction_order': 1920, 'suppression_order': 84}	{'suppression_order': 84, 'construction_order': 1920}
Q19_boundary_primitive_rows	PASS	189	189
Q20_boundary_composite_rows	PASS	15	15
Q21_boundary_all_pass	PASS	all true	0
Q22_two_taxon_composite_recovery	PASS	all independent lookups recovered_active/single_edge_lookup/1	0
Q23_discrepancy_rows	PASS	0	0
Q24_count_reconciliation	PASS	all pass/equal	0
Q25_state_coverage	PASS	all pass	0
Q26_invariants	PASS	all pass	0
Q27_summary_status	PASS	PASS/0	PASS/0
Q28_primitive_state_sum	PASS	4248	4248	{"Mapped": 2406, "NA_fuse": 598, "NA_struct": 354, "NA_topo": 890}
Q29_composite_reference_sum	PASS	9912	9912	{"active": 280, "decomposable": 6912, "unavailable": 2720}
Q30_composite_recovery_sum	PASS	9912	9912	{"recovered_active": 221, "recovered_decomposable": 459, "unrecovered": 9232}
Q31_clean_rerun_byte_identity	PASS	13	13
Q32_output_hash_manifest	PASS	12	12
Q33_recurrence_rows	PASS	four sizes 3-6	[3, 4, 5, 6]
Q34_independent_recurrence_matches_table	PASS	{3: 1, 4: 4, 5: 26, 6: 236}	{3: 1, 4: 4, 5: 26, 6: 236}
Q35_independent_recurrence_sequence	PASS	{3: 1, 4: 4, 5: 26, 6: 236}	{3: 1, 4: 4, 5: 26, 6: 236}
Q36_construction_observed_k_match	PASS	1920	1920
Q37_construction_observed_k_fibers_match	PASS	1920	1920
Q38_explicit_two_leaf_empirical_evidence	PASS	15 explicit one-edge split lookups	15
Q39_strengthened_coverage	PASS	{'independent_split_composite_rows': 9912, 'explicit_two_leaf_empirical_lookups': 15, 'observed_k_fiber_trials': 1920, 'partition_recurrence_sizes': 4}	{'independent_split_composite_rows': 9912, 'explicit_two_leaf_empirical_lookups': 15, 'observed_k_fiber_trials': 1920, 'partition_recurrence_sizes': 4}
Q40_strengthened_summary_and_count_rows	PASS	four recurrence rows and strengthened summary	{'recurrence_rows': 4, 'summary': {'explicit_two_leaf_empirical_lookups': 15, 'independent_split_composite_rows': 9912, 'observed_k_fiber_trials': 1920, 'topology_partition_recurrence_sizes': 4}}
