## Supplementary Computational Evidence for "A Unique Graph-Theoretic Truth Table for Cross-Gene Branch Identity": RERUN_HASH_COMPARISON.tsv

relative_path	run1_sha256	run2_sha256	byte_identical
CASE_COUNT_RECONCILIATION.tsv	c977b0aecc91ece5d9866dbbf625cd61351df547b708bf6faa0ad7423a0c680d	c977b0aecc91ece5d9866dbbf625cd61351df547b708bf6faa0ad7423a0c680d	true
DISCREPANCIES.tsv	911d9ce60afab21f4d9817c3fb9a1ae8df43c098d79b7a6905f2201fb1909d14	911d9ce60afab21f4d9817c3fb9a1ae8df43c098d79b7a6905f2201fb1909d14	true
INVARIANT_RESULTS.tsv	b107cb6563525ab5ef87192dcad205521c783ff8563eda2a04ca6a7337dd64a4	b107cb6563525ab5ef87192dcad205521c783ff8563eda2a04ca6a7337dd64a4	true
OUTPUT_SHA256SUMS.txt	33448082d60add80255508bb3c586d0bcad168e4a93a5f8d89ae8f573759c6f8	33448082d60add80255508bb3c586d0bcad168e4a93a5f8d89ae8f573759c6f8	true
STATE_COVERAGE.tsv	abffd8d59de68a6b5ee95aeeb8891d544bab4fe65e268617c7fe0e4ba1cd3fcd	abffd8d59de68a6b5ee95aeeb8891d544bab4fe65e268617c7fe0e4ba1cd3fcd	true
TOPOLOGY_COUNT_RECURRENCE.tsv	5b63c12f1e0294ff6a3ffd83df439f897f157a1352dd2b1cb9a5a7032de8a66b	5b63c12f1e0294ff6a3ffd83df439f897f157a1352dd2b1cb9a5a7032de8a66b	true
outputs/BOUNDARY_RESULTS.tsv	13111e92fb9b53cf4eef757600fd0549c44d1def51c56a5495a3def61331d197	13111e92fb9b53cf4eef757600fd0549c44d1def51c56a5495a3def61331d197	true
outputs/COMPOSITE_RESULTS.tsv	aefb0089154d82a5f063a4bb431b8081ac994d6e249ac23f815ee460142c9aa8	aefb0089154d82a5f063a4bb431b8081ac994d6e249ac23f815ee460142c9aa8	true
outputs/MAIN_CASES.tsv	3f732222b8a7812c079f4c8bfe6348f11d0f8330493440a464c98bcca714de52	3f732222b8a7812c079f4c8bfe6348f11d0f8330493440a464c98bcca714de52	true
outputs/ORDER_INVARIANCE.tsv	e6e5fc870393992bf9b4c03c45fc62f3adb6f27ac7b1466b087a8b2661118aa9	e6e5fc870393992bf9b4c03c45fc62f3adb6f27ac7b1466b087a8b2661118aa9	true
outputs/PRIMITIVE_RESULTS.tsv	a6e0ce3c5b255d75d47a706c72fe3b0e20e7de94188c4d430a24de2dc7a112cf	a6e0ce3c5b255d75d47a706c72fe3b0e20e7de94188c4d430a24de2dc7a112cf	true
outputs/RESTRICTION_RESULTS.tsv	2f893f7c91f02beef1a2eabce4ef8d483f4f83eaf9befad19ed45ca22f2d2890	2f893f7c91f02beef1a2eabce4ef8d483f4f83eaf9befad19ed45ca22f2d2890	true
outputs/SUMMARY.json	5df248e14e48803432445b38398d3cd3990701bc18146515598172251b5020d3	5df248e14e48803432445b38398d3cd3990701bc18146515598172251b5020d3	true
