## Supplementary Computational Evidence for "A Unique Graph-Theoretic Truth Table for Cross-Gene Branch Identity": STATIC_INDEPENDENCE_CHECKS.tsv

check_id	status	expected	observed	detail
S01_required_functions	PASS	all present	all present
S02_split_composite_no_graph_calls	PASS	no graph composite calls	none	split-side composite evaluator is a separate function body
S03_split_boundary_no_graph_or_shared_composite_calls	PASS	boundary-specific split lookup	none	split boundary lookup performs its own empirical-index query
S04_observed_k_fed_to_explicit_k_helper	PASS	restriction_from_k_edges(..., observed_k)	[True]	construction-order branch must use the observed ordered-anchor K
S05_graph_restriction_delegates_to_explicit_k_helper	PASS	delegates	true	expected restriction and observed-order restriction share only the supplied-K derivation helper
S06_recurrence_separate_from_topology_generation	PASS	no generator calls	none	set-partition recurrence is executable without graph topology generation
