## Supplementary Computational Evidence for "A Unique Graph-Theoretic Truth Table for Cross-Gene Branch Identity": CASE_COUNT_RECONCILIATION.tsv

count_id	expected	observed	pass
retained_sets_main	42	42	true
topology_recurrence_k3	1	1	true
topology_recurrence_k4	4	4	true
topology_recurrence_k5	26	26	true
topology_recurrence_k6	236	236	true
topologies_k3	1	1	true
topologies_k4	4	4	true
topologies_k5	26	26	true
topologies_k6	236	236	true
main_cases_all	472	472	true
main_cases_binary_subset	260	260	true
composite_axis	21	21	true
primitive_main_rows	4248	4248	true
composite_main_rows	9912	9912	true
main_categorical_rows	14160	14160	true
construction_order_trials	1920	1920	true
suppression_order_trials	84	84	true
boundary_cases	21	21	true
boundary_primitive_rows	189	189	true
boundary_composite_rows	15	15	true
