## Supplementary Computational Evidence for "A Unique Graph-Theoretic Truth Table for Cross-Gene Branch Identity": CODE_MANIFEST.tsv

file	sha256	role
scripts/run_validation_v0_2.py	51ec9a4ee1fbdda0a784217fc4acdc40ac643a9019a106e0b0a29fc68ef27058	deterministic exhaustive validation
scripts/qa_evidence_v0_2.py	eee513430a92eaaaf9e1d703e0dcd5bd2d5de8fd76d9294f70a2e7ad8b6a2224	independent output-only QA
scripts/static_independence_check.py	c95001167f59115cada07efbc1b17d06708186c224487a76f90a331e0d3970ca	AST call-boundary audit
scripts/run_and_log.py	c63d23be409e00679372eb84f5a6eb88848971268a7b8aa2ea593703226c7496	command and stream logger
