## Supplementary Computational Evidence for "A Unique Graph-Theoretic Truth Table for Cross-Gene Branch Identity": INVARIANT_RESULTS.tsv

invariant_id	invariant	scope	expected	observed	pass
I01	ordered-anchor K and fibers derived from each observed K agree with all-pairs restriction	main retained sets	1920	1920	true
I02	degree-2 suppression order independence	main retained sets	84	84	true
I03	deleted edges and fibers partition primitive axis	main retained sets	42	42	true
I04	fiber-split equivalence	main retained sets	42	42	true
I05	all fibers are connected reference paths	main retained sets	42	42	true
I06	primitive graph/split agreement	main cells	4248	4248	true
I07	retained terminal never structural or topological NA	main terminal cells	0	0	true
I08	independent graph/split composite state, components, splits, recovery, mode, and value agreement	main composite cells	9912	9912	true
I09	cell IDs unique	main cells	14160	14160	true
I10	explicit normalized two-leaf empirical lookup agrees on state, recovery, mode, and value	boundary	15	15	true
I11	one-taxon boundary cases	boundary	6	6	true
I12	all claimed states and classes covered	coverage	25	25	true
I13	independent set-partition recurrence agrees with declared and generated topology counts	topology counts	4	4	true
