## Supplementary Computational Evidence for "A Unique Graph-Theoretic Truth Table for Cross-Gene Branch Identity": MANUSCRIPT_RESULT_TABLE.tsv

validation_component	enumerated_scope	result
normalized_empirical_tree_domain	472 cases: 260 binary; 212 multifurcating	complete
primitive_graph_split_comparison	4248 cells	4248 agreements
separately_implemented_composite_comparison	9912 cells	9912 agreements
construction_order_observed_k_fibers	1920 trials	1920 passed
suppression_order	84 trials	84 passed
explicit_two_leaf_empirical_lookup	15 cases	15 passed
independent_topology_count_recurrence	4 retained-taxon sizes	1,4,26,236; generator matched
machine_readable_discrepancies	all comparisons	0 rows
repeatability_QA_static_audit	13 files; 40 checks; 6 checks	13 identical; 40 PASS; 6 PASS
