## Supplementary Computational Evidence for "A Unique Graph-Theoretic Truth Table for Cross-Gene Branch Identity": BOUNDARY_RESULTS.tsv

case_id	boundary_class	retained_taxa	row_type	coordinate_id	graph_reference_state	split_reference_state	output_state	graph_recovery_state	split_recovery_state	graph_construction_mode	split_construction_mode	graph_numeric_value	split_numeric_value	path_members	empirical_topology_signature	empirical_edge_count	graph_lookup_split	split_lookup_split	declared_length_rule	pass
B_2_AB	two_taxon	A,B	primitive	A	fused	fused	NA_fuse	NA	NA	no_numeric_value	no_numeric_value	NA	NA	A|B|N_BC	NA	NA	NA	NA	NA	true
B_2_AB	two_taxon	A,B	primitive	B	fused	fused	NA_fuse	NA	NA	no_numeric_value	no_numeric_value	NA	NA	A|B|N_BC	NA	NA	NA	NA	NA	true
B_2_AB	two_taxon	A,B	primitive	C	structural	structural	NA_struct	NA	NA	no_numeric_value	no_numeric_value	NA	NA	A|B|N_BC	NA	NA	NA	NA	NA	true
B_2_AB	two_taxon	A,B	primitive	D	structural	structural	NA_struct	NA	NA	no_numeric_value	no_numeric_value	NA	NA	A|B|N_BC	NA	NA	NA	NA	NA	true
B_2_AB	two_taxon	A,B	primitive	E	structural	structural	NA_struct	NA	NA	no_numeric_value	no_numeric_value	NA	NA	A|B|N_BC	NA	NA	NA	NA	NA	true
B_2_AB	two_taxon	A,B	primitive	F	structural	structural	NA_struct	NA	NA	no_numeric_value	no_numeric_value	NA	NA	A|B|N_BC	NA	NA	NA	NA	NA	true
B_2_AB	two_taxon	A,B	primitive	N_BC	fused	fused	NA_fuse	NA	NA	no_numeric_value	no_numeric_value	NA	NA	A|B|N_BC	NA	NA	NA	NA	NA	true
B_2_AB	two_taxon	A,B	primitive	N_DEF	structural	structural	NA_struct	NA	NA	no_numeric_value	no_numeric_value	NA	NA	A|B|N_BC	NA	NA	NA	NA	NA	true
B_2_AB	two_taxon	A,B	primitive	N_EF	structural	structural	NA_struct	NA	NA	no_numeric_value	no_numeric_value	NA	NA	A|B|N_BC	NA	NA	NA	NA	NA	true
B_2_AB	two_taxon	A,B	composite	A|B|N_BC	active	active	NA	recovered_active	recovered_active	single_edge_lookup	single_edge_lookup	1	1	A|B|N_BC	A||B	1	A||B	A||B	single empirical edge assigned Decimal("1")	true
B_2_AC	two_taxon	A,C	primitive	A	fused	fused	NA_fuse	NA	NA	no_numeric_value	no_numeric_value	NA	NA	A|C|N_BC	NA	NA	NA	NA	NA	true
B_2_AC	two_taxon	A,C	primitive	B	structural	structural	NA_struct	NA	NA	no_numeric_value	no_numeric_value	NA	NA	A|C|N_BC	NA	NA	NA	NA	NA	true
B_2_AC	two_taxon	A,C	primitive	C	fused	fused	NA_fuse	NA	NA	no_numeric_value	no_numeric_value	NA	NA	A|C|N_BC	NA	NA	NA	NA	NA	true
B_2_AC	two_taxon	A,C	primitive	D	structural	structural	NA_struct	NA	NA	no_numeric_value	no_numeric_value	NA	NA	A|C|N_BC	NA	NA	NA	NA	NA	true
B_2_AC	two_taxon	A,C	primitive	E	structural	structural	NA_struct	NA	NA	no_numeric_value	no_numeric_value	NA	NA	A|C|N_BC	NA	NA	NA	NA	NA	true
B_2_AC	two_taxon	A,C	primitive	F	structural	structural	NA_struct	NA	NA	no_numeric_value	no_numeric_value	NA	NA	A|C|N_BC	NA	NA	NA	NA	NA	true
B_2_AC	two_taxon	A,C	primitive	N_BC	fused	fused	NA_fuse	NA	NA	no_numeric_value	no_numeric_value	NA	NA	A|C|N_BC	NA	NA	NA	NA	NA	true
B_2_AC	two_taxon	A,C	primitive	N_DEF	structural	structural	NA_struct	NA	NA	no_numeric_value	no_numeric_value	NA	NA	A|C|N_BC	NA	NA	NA	NA	NA	true
B_2_AC	two_taxon	A,C	primitive	N_EF	structural	structural	NA_struct	NA	NA	no_numeric_value	no_numeric_value	NA	NA	A|C|N_BC	NA	NA	NA	NA	NA	true
B_2_AC	two_taxon	A,C	composite	A|C|N_BC	active	active	NA	recovered_active	recovered_active	single_edge_lookup	single_edge_lookup	1	1	A|C|N_BC	A||C	1	A||C	A||C	single empirical edge assigned Decimal("1")	true
B_2_AD	two_taxon	A,D	primitive	A	fused	fused	NA_fuse	NA	NA	no_numeric_value	no_numeric_value	NA	NA	A|D|N_DEF	NA	NA	NA	NA	NA	true
B_2_AD	two_taxon	A,D	primitive	B	structural	structural	NA_struct	NA	NA	no_numeric_value	no_numeric_value	NA	NA	A|D|N_DEF	NA	NA	NA	NA	NA	true
B_2_AD	two_taxon	A,D	primitive	C	structural	structural	NA_struct	NA	NA	no_numeric_value	no_numeric_value	NA	NA	A|D|N_DEF	NA	NA	NA	NA	NA	true
B_2_AD	two_taxon	A,D	primitive	D	fused	fused	NA_fuse	NA	NA	no_numeric_value	no_numeric_value	NA	NA	A|D|N_DEF	NA	NA	NA	NA	NA	true
B_2_AD	two_taxon	A,D	primitive	E	structural	structural	NA_struct	NA	NA	no_numeric_value	no_numeric_value	NA	NA	A|D|N_DEF	NA	NA	NA	NA	NA	true
B_2_AD	two_taxon	A,D	primitive	F	structural	structural	NA_struct	NA	NA	no_numeric_value	no_numeric_value	NA	NA	A|D|N_DEF	NA	NA	NA	NA	NA	true
B_2_AD	two_taxon	A,D	primitive	N_BC	structural	structural	NA_struct	NA	NA	no_numeric_value	no_numeric_value	NA	NA	A|D|N_DEF	NA	NA	NA	NA	NA	true
B_2_AD	two_taxon	A,D	primitive	N_DEF	fused	fused	NA_fuse	NA	NA	no_numeric_value	no_numeric_value	NA	NA	A|D|N_DEF	NA	NA	NA	NA	NA	true
B_2_AD	two_taxon	A,D	primitive	N_EF	structural	structural	NA_struct	NA	NA	no_numeric_value	no_numeric_value	NA	NA	A|D|N_DEF	NA	NA	NA	NA	NA	true
B_2_AD	two_taxon	A,D	composite	A|D|N_DEF	active	active	NA	recovered_active	recovered_active	single_edge_lookup	single_edge_lookup	1	1	A|D|N_DEF	A||D	1	A||D	A||D	single empirical edge assigned Decimal("1")	true
B_2_AE	two_taxon	A,E	primitive	A	fused	fused	NA_fuse	NA	NA	no_numeric_value	no_numeric_value	NA	NA	A|E|N_DEF|N_EF	NA	NA	NA	NA	NA	true
B_2_AE	two_taxon	A,E	primitive	B	structural	structural	NA_struct	NA	NA	no_numeric_value	no_numeric_value	NA	NA	A|E|N_DEF|N_EF	NA	NA	NA	NA	NA	true
B_2_AE	two_taxon	A,E	primitive	C	structural	structural	NA_struct	NA	NA	no_numeric_value	no_numeric_value	NA	NA	A|E|N_DEF|N_EF	NA	NA	NA	NA	NA	true
B_2_AE	two_taxon	A,E	primitive	D	structural	structural	NA_struct	NA	NA	no_numeric_value	no_numeric_value	NA	NA	A|E|N_DEF|N_EF	NA	NA	NA	NA	NA	true
B_2_AE	two_taxon	A,E	primitive	E	fused	fused	NA_fuse	NA	NA	no_numeric_value	no_numeric_value	NA	NA	A|E|N_DEF|N_EF	NA	NA	NA	NA	NA	true
B_2_AE	two_taxon	A,E	primitive	F	structural	structural	NA_struct	NA	NA	no_numeric_value	no_numeric_value	NA	NA	A|E|N_DEF|N_EF	NA	NA	NA	NA	NA	true
B_2_AE	two_taxon	A,E	primitive	N_BC	structural	structural	NA_struct	NA	NA	no_numeric_value	no_numeric_value	NA	NA	A|E|N_DEF|N_EF	NA	NA	NA	NA	NA	true
B_2_AE	two_taxon	A,E	primitive	N_DEF	fused	fused	NA_fuse	NA	NA	no_numeric_value	no_numeric_value	NA	NA	A|E|N_DEF|N_EF	NA	NA	NA	NA	NA	true
B_2_AE	two_taxon	A,E	primitive	N_EF	fused	fused	NA_fuse	NA	NA	no_numeric_value	no_numeric_value	NA	NA	A|E|N_DEF|N_EF	NA	NA	NA	NA	NA	true
B_2_AE	two_taxon	A,E	composite	A|E|N_DEF|N_EF	active	active	NA	recovered_active	recovered_active	single_edge_lookup	single_edge_lookup	1	1	A|E|N_DEF|N_EF	A||E	1	A||E	A||E	single empirical edge assigned Decimal("1")	true
B_2_AF	two_taxon	A,F	primitive	A	fused	fused	NA_fuse	NA	NA	no_numeric_value	no_numeric_value	NA	NA	A|F|N_DEF|N_EF	NA	NA	NA	NA	NA	true
B_2_AF	two_taxon	A,F	primitive	B	structural	structural	NA_struct	NA	NA	no_numeric_value	no_numeric_value	NA	NA	A|F|N_DEF|N_EF	NA	NA	NA	NA	NA	true
B_2_AF	two_taxon	A,F	primitive	C	structural	structural	NA_struct	NA	NA	no_numeric_value	no_numeric_value	NA	NA	A|F|N_DEF|N_EF	NA	NA	NA	NA	NA	true
B_2_AF	two_taxon	A,F	primitive	D	structural	structural	NA_struct	NA	NA	no_numeric_value	no_numeric_value	NA	NA	A|F|N_DEF|N_EF	NA	NA	NA	NA	NA	true
B_2_AF	two_taxon	A,F	primitive	E	structural	structural	NA_struct	NA	NA	no_numeric_value	no_numeric_value	NA	NA	A|F|N_DEF|N_EF	NA	NA	NA	NA	NA	true
B_2_AF	two_taxon	A,F	primitive	F	fused	fused	NA_fuse	NA	NA	no_numeric_value	no_numeric_value	NA	NA	A|F|N_DEF|N_EF	NA	NA	NA	NA	NA	true
B_2_AF	two_taxon	A,F	primitive	N_BC	structural	structural	NA_struct	NA	NA	no_numeric_value	no_numeric_value	NA	NA	A|F|N_DEF|N_EF	NA	NA	NA	NA	NA	true
B_2_AF	two_taxon	A,F	primitive	N_DEF	fused	fused	NA_fuse	NA	NA	no_numeric_value	no_numeric_value	NA	NA	A|F|N_DEF|N_EF	NA	NA	NA	NA	NA	true
B_2_AF	two_taxon	A,F	primitive	N_EF	fused	fused	NA_fuse	NA	NA	no_numeric_value	no_numeric_value	NA	NA	A|F|N_DEF|N_EF	NA	NA	NA	NA	NA	true
B_2_AF	two_taxon	A,F	composite	A|F|N_DEF|N_EF	active	active	NA	recovered_active	recovered_active	single_edge_lookup	single_edge_lookup	1	1	A|F|N_DEF|N_EF	A||F	1	A||F	A||F	single empirical edge assigned Decimal("1")	true
B_2_BC	two_taxon	B,C	primitive	A	structural	structural	NA_struct	NA	NA	no_numeric_value	no_numeric_value	NA	NA	B|C	NA	NA	NA	NA	NA	true
B_2_BC	two_taxon	B,C	primitive	B	fused	fused	NA_fuse	NA	NA	no_numeric_value	no_numeric_value	NA	NA	B|C	NA	NA	NA	NA	NA	true
B_2_BC	two_taxon	B,C	primitive	C	fused	fused	NA_fuse	NA	NA	no_numeric_value	no_numeric_value	NA	NA	B|C	NA	NA	NA	NA	NA	true
B_2_BC	two_taxon	B,C	primitive	D	structural	structural	NA_struct	NA	NA	no_numeric_value	no_numeric_value	NA	NA	B|C	NA	NA	NA	NA	NA	true
B_2_BC	two_taxon	B,C	primitive	E	structural	structural	NA_struct	NA	NA	no_numeric_value	no_numeric_value	NA	NA	B|C	NA	NA	NA	NA	NA	true
B_2_BC	two_taxon	B,C	primitive	F	structural	structural	NA_struct	NA	NA	no_numeric_value	no_numeric_value	NA	NA	B|C	NA	NA	NA	NA	NA	true
B_2_BC	two_taxon	B,C	primitive	N_BC	structural	structural	NA_struct	NA	NA	no_numeric_value	no_numeric_value	NA	NA	B|C	NA	NA	NA	NA	NA	true
B_2_BC	two_taxon	B,C	primitive	N_DEF	structural	structural	NA_struct	NA	NA	no_numeric_value	no_numeric_value	NA	NA	B|C	NA	NA	NA	NA	NA	true
B_2_BC	two_taxon	B,C	primitive	N_EF	structural	structural	NA_struct	NA	NA	no_numeric_value	no_numeric_value	NA	NA	B|C	NA	NA	NA	NA	NA	true
B_2_BC	two_taxon	B,C	composite	B|C	active	active	NA	recovered_active	recovered_active	single_edge_lookup	single_edge_lookup	1	1	B|C	B||C	1	B||C	B||C	single empirical edge assigned Decimal("1")	true
B_2_BD	two_taxon	B,D	primitive	A	structural	structural	NA_struct	NA	NA	no_numeric_value	no_numeric_value	NA	NA	B|D|N_BC|N_DEF	NA	NA	NA	NA	NA	true
B_2_BD	two_taxon	B,D	primitive	B	fused	fused	NA_fuse	NA	NA	no_numeric_value	no_numeric_value	NA	NA	B|D|N_BC|N_DEF	NA	NA	NA	NA	NA	true
B_2_BD	two_taxon	B,D	primitive	C	structural	structural	NA_struct	NA	NA	no_numeric_value	no_numeric_value	NA	NA	B|D|N_BC|N_DEF	NA	NA	NA	NA	NA	true
B_2_BD	two_taxon	B,D	primitive	D	fused	fused	NA_fuse	NA	NA	no_numeric_value	no_numeric_value	NA	NA	B|D|N_BC|N_DEF	NA	NA	NA	NA	NA	true
B_2_BD	two_taxon	B,D	primitive	E	structural	structural	NA_struct	NA	NA	no_numeric_value	no_numeric_value	NA	NA	B|D|N_BC|N_DEF	NA	NA	NA	NA	NA	true
B_2_BD	two_taxon	B,D	primitive	F	structural	structural	NA_struct	NA	NA	no_numeric_value	no_numeric_value	NA	NA	B|D|N_BC|N_DEF	NA	NA	NA	NA	NA	true
B_2_BD	two_taxon	B,D	primitive	N_BC	fused	fused	NA_fuse	NA	NA	no_numeric_value	no_numeric_value	NA	NA	B|D|N_BC|N_DEF	NA	NA	NA	NA	NA	true
B_2_BD	two_taxon	B,D	primitive	N_DEF	fused	fused	NA_fuse	NA	NA	no_numeric_value	no_numeric_value	NA	NA	B|D|N_BC|N_DEF	NA	NA	NA	NA	NA	true
B_2_BD	two_taxon	B,D	primitive	N_EF	structural	structural	NA_struct	NA	NA	no_numeric_value	no_numeric_value	NA	NA	B|D|N_BC|N_DEF	NA	NA	NA	NA	NA	true
B_2_BD	two_taxon	B,D	composite	B|D|N_BC|N_DEF	active	active	NA	recovered_active	recovered_active	single_edge_lookup	single_edge_lookup	1	1	B|D|N_BC|N_DEF	B||D	1	B||D	B||D	single empirical edge assigned Decimal("1")	true
B_2_BE	two_taxon	B,E	primitive	A	structural	structural	NA_struct	NA	NA	no_numeric_value	no_numeric_value	NA	NA	B|E|N_BC|N_DEF|N_EF	NA	NA	NA	NA	NA	true
B_2_BE	two_taxon	B,E	primitive	B	fused	fused	NA_fuse	NA	NA	no_numeric_value	no_numeric_value	NA	NA	B|E|N_BC|N_DEF|N_EF	NA	NA	NA	NA	NA	true
B_2_BE	two_taxon	B,E	primitive	C	structural	structural	NA_struct	NA	NA	no_numeric_value	no_numeric_value	NA	NA	B|E|N_BC|N_DEF|N_EF	NA	NA	NA	NA	NA	true
B_2_BE	two_taxon	B,E	primitive	D	structural	structural	NA_struct	NA	NA	no_numeric_value	no_numeric_value	NA	NA	B|E|N_BC|N_DEF|N_EF	NA	NA	NA	NA	NA	true
B_2_BE	two_taxon	B,E	primitive	E	fused	fused	NA_fuse	NA	NA	no_numeric_value	no_numeric_value	NA	NA	B|E|N_BC|N_DEF|N_EF	NA	NA	NA	NA	NA	true
B_2_BE	two_taxon	B,E	primitive	F	structural	structural	NA_struct	NA	NA	no_numeric_value	no_numeric_value	NA	NA	B|E|N_BC|N_DEF|N_EF	NA	NA	NA	NA	NA	true
B_2_BE	two_taxon	B,E	primitive	N_BC	fused	fused	NA_fuse	NA	NA	no_numeric_value	no_numeric_value	NA	NA	B|E|N_BC|N_DEF|N_EF	NA	NA	NA	NA	NA	true
B_2_BE	two_taxon	B,E	primitive	N_DEF	fused	fused	NA_fuse	NA	NA	no_numeric_value	no_numeric_value	NA	NA	B|E|N_BC|N_DEF|N_EF	NA	NA	NA	NA	NA	true
B_2_BE	two_taxon	B,E	primitive	N_EF	fused	fused	NA_fuse	NA	NA	no_numeric_value	no_numeric_value	NA	NA	B|E|N_BC|N_DEF|N_EF	NA	NA	NA	NA	NA	true
B_2_BE	two_taxon	B,E	composite	B|E|N_BC|N_DEF|N_EF	active	active	NA	recovered_active	recovered_active	single_edge_lookup	single_edge_lookup	1	1	B|E|N_BC|N_DEF|N_EF	B||E	1	B||E	B||E	single empirical edge assigned Decimal("1")	true
B_2_BF	two_taxon	B,F	primitive	A	structural	structural	NA_struct	NA	NA	no_numeric_value	no_numeric_value	NA	NA	B|F|N_BC|N_DEF|N_EF	NA	NA	NA	NA	NA	true
B_2_BF	two_taxon	B,F	primitive	B	fused	fused	NA_fuse	NA	NA	no_numeric_value	no_numeric_value	NA	NA	B|F|N_BC|N_DEF|N_EF	NA	NA	NA	NA	NA	true
B_2_BF	two_taxon	B,F	primitive	C	structural	structural	NA_struct	NA	NA	no_numeric_value	no_numeric_value	NA	NA	B|F|N_BC|N_DEF|N_EF	NA	NA	NA	NA	NA	true
B_2_BF	two_taxon	B,F	primitive	D	structural	structural	NA_struct	NA	NA	no_numeric_value	no_numeric_value	NA	NA	B|F|N_BC|N_DEF|N_EF	NA	NA	NA	NA	NA	true
B_2_BF	two_taxon	B,F	primitive	E	structural	structural	NA_struct	NA	NA	no_numeric_value	no_numeric_value	NA	NA	B|F|N_BC|N_DEF|N_EF	NA	NA	NA	NA	NA	true
B_2_BF	two_taxon	B,F	primitive	F	fused	fused	NA_fuse	NA	NA	no_numeric_value	no_numeric_value	NA	NA	B|F|N_BC|N_DEF|N_EF	NA	NA	NA	NA	NA	true
B_2_BF	two_taxon	B,F	primitive	N_BC	fused	fused	NA_fuse	NA	NA	no_numeric_value	no_numeric_value	NA	NA	B|F|N_BC|N_DEF|N_EF	NA	NA	NA	NA	NA	true
B_2_BF	two_taxon	B,F	primitive	N_DEF	fused	fused	NA_fuse	NA	NA	no_numeric_value	no_numeric_value	NA	NA	B|F|N_BC|N_DEF|N_EF	NA	NA	NA	NA	NA	true
B_2_BF	two_taxon	B,F	primitive	N_EF	fused	fused	NA_fuse	NA	NA	no_numeric_value	no_numeric_value	NA	NA	B|F|N_BC|N_DEF|N_EF	NA	NA	NA	NA	NA	true
B_2_BF	two_taxon	B,F	composite	B|F|N_BC|N_DEF|N_EF	active	active	NA	recovered_active	recovered_active	single_edge_lookup	single_edge_lookup	1	1	B|F|N_BC|N_DEF|N_EF	B||F	1	B||F	B||F	single empirical edge assigned Decimal("1")	true
B_2_CD	two_taxon	C,D	primitive	A	structural	structural	NA_struct	NA	NA	no_numeric_value	no_numeric_value	NA	NA	C|D|N_BC|N_DEF	NA	NA	NA	NA	NA	true
B_2_CD	two_taxon	C,D	primitive	B	structural	structural	NA_struct	NA	NA	no_numeric_value	no_numeric_value	NA	NA	C|D|N_BC|N_DEF	NA	NA	NA	NA	NA	true
B_2_CD	two_taxon	C,D	primitive	C	fused	fused	NA_fuse	NA	NA	no_numeric_value	no_numeric_value	NA	NA	C|D|N_BC|N_DEF	NA	NA	NA	NA	NA	true
B_2_CD	two_taxon	C,D	primitive	D	fused	fused	NA_fuse	NA	NA	no_numeric_value	no_numeric_value	NA	NA	C|D|N_BC|N_DEF	NA	NA	NA	NA	NA	true
B_2_CD	two_taxon	C,D	primitive	E	structural	structural	NA_struct	NA	NA	no_numeric_value	no_numeric_value	NA	NA	C|D|N_BC|N_DEF	NA	NA	NA	NA	NA	true
B_2_CD	two_taxon	C,D	primitive	F	structural	structural	NA_struct	NA	NA	no_numeric_value	no_numeric_value	NA	NA	C|D|N_BC|N_DEF	NA	NA	NA	NA	NA	true
B_2_CD	two_taxon	C,D	primitive	N_BC	fused	fused	NA_fuse	NA	NA	no_numeric_value	no_numeric_value	NA	NA	C|D|N_BC|N_DEF	NA	NA	NA	NA	NA	true
B_2_CD	two_taxon	C,D	primitive	N_DEF	fused	fused	NA_fuse	NA	NA	no_numeric_value	no_numeric_value	NA	NA	C|D|N_BC|N_DEF	NA	NA	NA	NA	NA	true
B_2_CD	two_taxon	C,D	primitive	N_EF	structural	structural	NA_struct	NA	NA	no_numeric_value	no_numeric_value	NA	NA	C|D|N_BC|N_DEF	NA	NA	NA	NA	NA	true
B_2_CD	two_taxon	C,D	composite	C|D|N_BC|N_DEF	active	active	NA	recovered_active	recovered_active	single_edge_lookup	single_edge_lookup	1	1	C|D|N_BC|N_DEF	C||D	1	C||D	C||D	single empirical edge assigned Decimal("1")	true
B_2_CE	two_taxon	C,E	primitive	A	structural	structural	NA_struct	NA	NA	no_numeric_value	no_numeric_value	NA	NA	C|E|N_BC|N_DEF|N_EF	NA	NA	NA	NA	NA	true
B_2_CE	two_taxon	C,E	primitive	B	structural	structural	NA_struct	NA	NA	no_numeric_value	no_numeric_value	NA	NA	C|E|N_BC|N_DEF|N_EF	NA	NA	NA	NA	NA	true
B_2_CE	two_taxon	C,E	primitive	C	fused	fused	NA_fuse	NA	NA	no_numeric_value	no_numeric_value	NA	NA	C|E|N_BC|N_DEF|N_EF	NA	NA	NA	NA	NA	true
B_2_CE	two_taxon	C,E	primitive	D	structural	structural	NA_struct	NA	NA	no_numeric_value	no_numeric_value	NA	NA	C|E|N_BC|N_DEF|N_EF	NA	NA	NA	NA	NA	true
B_2_CE	two_taxon	C,E	primitive	E	fused	fused	NA_fuse	NA	NA	no_numeric_value	no_numeric_value	NA	NA	C|E|N_BC|N_DEF|N_EF	NA	NA	NA	NA	NA	true
B_2_CE	two_taxon	C,E	primitive	F	structural	structural	NA_struct	NA	NA	no_numeric_value	no_numeric_value	NA	NA	C|E|N_BC|N_DEF|N_EF	NA	NA	NA	NA	NA	true
B_2_CE	two_taxon	C,E	primitive	N_BC	fused	fused	NA_fuse	NA	NA	no_numeric_value	no_numeric_value	NA	NA	C|E|N_BC|N_DEF|N_EF	NA	NA	NA	NA	NA	true
B_2_CE	two_taxon	C,E	primitive	N_DEF	fused	fused	NA_fuse	NA	NA	no_numeric_value	no_numeric_value	NA	NA	C|E|N_BC|N_DEF|N_EF	NA	NA	NA	NA	NA	true
B_2_CE	two_taxon	C,E	primitive	N_EF	fused	fused	NA_fuse	NA	NA	no_numeric_value	no_numeric_value	NA	NA	C|E|N_BC|N_DEF|N_EF	NA	NA	NA	NA	NA	true
B_2_CE	two_taxon	C,E	composite	C|E|N_BC|N_DEF|N_EF	active	active	NA	recovered_active	recovered_active	single_edge_lookup	single_edge_lookup	1	1	C|E|N_BC|N_DEF|N_EF	C||E	1	C||E	C||E	single empirical edge assigned Decimal("1")	true
B_2_CF	two_taxon	C,F	primitive	A	structural	structural	NA_struct	NA	NA	no_numeric_value	no_numeric_value	NA	NA	C|F|N_BC|N_DEF|N_EF	NA	NA	NA	NA	NA	true
B_2_CF	two_taxon	C,F	primitive	B	structural	structural	NA_struct	NA	NA	no_numeric_value	no_numeric_value	NA	NA	C|F|N_BC|N_DEF|N_EF	NA	NA	NA	NA	NA	true
B_2_CF	two_taxon	C,F	primitive	C	fused	fused	NA_fuse	NA	NA	no_numeric_value	no_numeric_value	NA	NA	C|F|N_BC|N_DEF|N_EF	NA	NA	NA	NA	NA	true
B_2_CF	two_taxon	C,F	primitive	D	structural	structural	NA_struct	NA	NA	no_numeric_value	no_numeric_value	NA	NA	C|F|N_BC|N_DEF|N_EF	NA	NA	NA	NA	NA	true
B_2_CF	two_taxon	C,F	primitive	E	structural	structural	NA_struct	NA	NA	no_numeric_value	no_numeric_value	NA	NA	C|F|N_BC|N_DEF|N_EF	NA	NA	NA	NA	NA	true
B_2_CF	two_taxon	C,F	primitive	F	fused	fused	NA_fuse	NA	NA	no_numeric_value	no_numeric_value	NA	NA	C|F|N_BC|N_DEF|N_EF	NA	NA	NA	NA	NA	true
B_2_CF	two_taxon	C,F	primitive	N_BC	fused	fused	NA_fuse	NA	NA	no_numeric_value	no_numeric_value	NA	NA	C|F|N_BC|N_DEF|N_EF	NA	NA	NA	NA	NA	true
B_2_CF	two_taxon	C,F	primitive	N_DEF	fused	fused	NA_fuse	NA	NA	no_numeric_value	no_numeric_value	NA	NA	C|F|N_BC|N_DEF|N_EF	NA	NA	NA	NA	NA	true
B_2_CF	two_taxon	C,F	primitive	N_EF	fused	fused	NA_fuse	NA	NA	no_numeric_value	no_numeric_value	NA	NA	C|F|N_BC|N_DEF|N_EF	NA	NA	NA	NA	NA	true
B_2_CF	two_taxon	C,F	composite	C|F|N_BC|N_DEF|N_EF	active	active	NA	recovered_active	recovered_active	single_edge_lookup	single_edge_lookup	1	1	C|F|N_BC|N_DEF|N_EF	C||F	1	C||F	C||F	single empirical edge assigned Decimal("1")	true
B_2_DE	two_taxon	D,E	primitive	A	structural	structural	NA_struct	NA	NA	no_numeric_value	no_numeric_value	NA	NA	D|E|N_EF	NA	NA	NA	NA	NA	true
B_2_DE	two_taxon	D,E	primitive	B	structural	structural	NA_struct	NA	NA	no_numeric_value	no_numeric_value	NA	NA	D|E|N_EF	NA	NA	NA	NA	NA	true
B_2_DE	two_taxon	D,E	primitive	C	structural	structural	NA_struct	NA	NA	no_numeric_value	no_numeric_value	NA	NA	D|E|N_EF	NA	NA	NA	NA	NA	true
B_2_DE	two_taxon	D,E	primitive	D	fused	fused	NA_fuse	NA	NA	no_numeric_value	no_numeric_value	NA	NA	D|E|N_EF	NA	NA	NA	NA	NA	true
B_2_DE	two_taxon	D,E	primitive	E	fused	fused	NA_fuse	NA	NA	no_numeric_value	no_numeric_value	NA	NA	D|E|N_EF	NA	NA	NA	NA	NA	true
B_2_DE	two_taxon	D,E	primitive	F	structural	structural	NA_struct	NA	NA	no_numeric_value	no_numeric_value	NA	NA	D|E|N_EF	NA	NA	NA	NA	NA	true
B_2_DE	two_taxon	D,E	primitive	N_BC	structural	structural	NA_struct	NA	NA	no_numeric_value	no_numeric_value	NA	NA	D|E|N_EF	NA	NA	NA	NA	NA	true
B_2_DE	two_taxon	D,E	primitive	N_DEF	structural	structural	NA_struct	NA	NA	no_numeric_value	no_numeric_value	NA	NA	D|E|N_EF	NA	NA	NA	NA	NA	true
B_2_DE	two_taxon	D,E	primitive	N_EF	fused	fused	NA_fuse	NA	NA	no_numeric_value	no_numeric_value	NA	NA	D|E|N_EF	NA	NA	NA	NA	NA	true
B_2_DE	two_taxon	D,E	composite	D|E|N_EF	active	active	NA	recovered_active	recovered_active	single_edge_lookup	single_edge_lookup	1	1	D|E|N_EF	D||E	1	D||E	D||E	single empirical edge assigned Decimal("1")	true
B_2_DF	two_taxon	D,F	primitive	A	structural	structural	NA_struct	NA	NA	no_numeric_value	no_numeric_value	NA	NA	D|F|N_EF	NA	NA	NA	NA	NA	true
B_2_DF	two_taxon	D,F	primitive	B	structural	structural	NA_struct	NA	NA	no_numeric_value	no_numeric_value	NA	NA	D|F|N_EF	NA	NA	NA	NA	NA	true
B_2_DF	two_taxon	D,F	primitive	C	structural	structural	NA_struct	NA	NA	no_numeric_value	no_numeric_value	NA	NA	D|F|N_EF	NA	NA	NA	NA	NA	true
B_2_DF	two_taxon	D,F	primitive	D	fused	fused	NA_fuse	NA	NA	no_numeric_value	no_numeric_value	NA	NA	D|F|N_EF	NA	NA	NA	NA	NA	true
B_2_DF	two_taxon	D,F	primitive	E	structural	structural	NA_struct	NA	NA	no_numeric_value	no_numeric_value	NA	NA	D|F|N_EF	NA	NA	NA	NA	NA	true
B_2_DF	two_taxon	D,F	primitive	F	fused	fused	NA_fuse	NA	NA	no_numeric_value	no_numeric_value	NA	NA	D|F|N_EF	NA	NA	NA	NA	NA	true
B_2_DF	two_taxon	D,F	primitive	N_BC	structural	structural	NA_struct	NA	NA	no_numeric_value	no_numeric_value	NA	NA	D|F|N_EF	NA	NA	NA	NA	NA	true
B_2_DF	two_taxon	D,F	primitive	N_DEF	structural	structural	NA_struct	NA	NA	no_numeric_value	no_numeric_value	NA	NA	D|F|N_EF	NA	NA	NA	NA	NA	true
B_2_DF	two_taxon	D,F	primitive	N_EF	fused	fused	NA_fuse	NA	NA	no_numeric_value	no_numeric_value	NA	NA	D|F|N_EF	NA	NA	NA	NA	NA	true
B_2_DF	two_taxon	D,F	composite	D|F|N_EF	active	active	NA	recovered_active	recovered_active	single_edge_lookup	single_edge_lookup	1	1	D|F|N_EF	D||F	1	D||F	D||F	single empirical edge assigned Decimal("1")	true
B_2_EF	two_taxon	E,F	primitive	A	structural	structural	NA_struct	NA	NA	no_numeric_value	no_numeric_value	NA	NA	E|F	NA	NA	NA	NA	NA	true
B_2_EF	two_taxon	E,F	primitive	B	structural	structural	NA_struct	NA	NA	no_numeric_value	no_numeric_value	NA	NA	E|F	NA	NA	NA	NA	NA	true
B_2_EF	two_taxon	E,F	primitive	C	structural	structural	NA_struct	NA	NA	no_numeric_value	no_numeric_value	NA	NA	E|F	NA	NA	NA	NA	NA	true
B_2_EF	two_taxon	E,F	primitive	D	structural	structural	NA_struct	NA	NA	no_numeric_value	no_numeric_value	NA	NA	E|F	NA	NA	NA	NA	NA	true
B_2_EF	two_taxon	E,F	primitive	E	fused	fused	NA_fuse	NA	NA	no_numeric_value	no_numeric_value	NA	NA	E|F	NA	NA	NA	NA	NA	true
B_2_EF	two_taxon	E,F	primitive	F	fused	fused	NA_fuse	NA	NA	no_numeric_value	no_numeric_value	NA	NA	E|F	NA	NA	NA	NA	NA	true
B_2_EF	two_taxon	E,F	primitive	N_BC	structural	structural	NA_struct	NA	NA	no_numeric_value	no_numeric_value	NA	NA	E|F	NA	NA	NA	NA	NA	true
B_2_EF	two_taxon	E,F	primitive	N_DEF	structural	structural	NA_struct	NA	NA	no_numeric_value	no_numeric_value	NA	NA	E|F	NA	NA	NA	NA	NA	true
B_2_EF	two_taxon	E,F	primitive	N_EF	structural	structural	NA_struct	NA	NA	no_numeric_value	no_numeric_value	NA	NA	E|F	NA	NA	NA	NA	NA	true
B_2_EF	two_taxon	E,F	composite	E|F	active	active	NA	recovered_active	recovered_active	single_edge_lookup	single_edge_lookup	1	1	E|F	E||F	1	E||F	E||F	single empirical edge assigned Decimal("1")	true
B_1_A	one_taxon	A	primitive	A	structural	structural	NA_struct	NA	NA	no_numeric_value	no_numeric_value	NA	NA		NA	NA	NA	NA	NA	true
B_1_A	one_taxon	A	primitive	B	structural	structural	NA_struct	NA	NA	no_numeric_value	no_numeric_value	NA	NA		NA	NA	NA	NA	NA	true
B_1_A	one_taxon	A	primitive	C	structural	structural	NA_struct	NA	NA	no_numeric_value	no_numeric_value	NA	NA		NA	NA	NA	NA	NA	true
B_1_A	one_taxon	A	primitive	D	structural	structural	NA_struct	NA	NA	no_numeric_value	no_numeric_value	NA	NA		NA	NA	NA	NA	NA	true
B_1_A	one_taxon	A	primitive	E	structural	structural	NA_struct	NA	NA	no_numeric_value	no_numeric_value	NA	NA		NA	NA	NA	NA	NA	true
B_1_A	one_taxon	A	primitive	F	structural	structural	NA_struct	NA	NA	no_numeric_value	no_numeric_value	NA	NA		NA	NA	NA	NA	NA	true
B_1_A	one_taxon	A	primitive	N_BC	structural	structural	NA_struct	NA	NA	no_numeric_value	no_numeric_value	NA	NA		NA	NA	NA	NA	NA	true
B_1_A	one_taxon	A	primitive	N_DEF	structural	structural	NA_struct	NA	NA	no_numeric_value	no_numeric_value	NA	NA		NA	NA	NA	NA	NA	true
B_1_A	one_taxon	A	primitive	N_EF	structural	structural	NA_struct	NA	NA	no_numeric_value	no_numeric_value	NA	NA		NA	NA	NA	NA	NA	true
B_1_B	one_taxon	B	primitive	A	structural	structural	NA_struct	NA	NA	no_numeric_value	no_numeric_value	NA	NA		NA	NA	NA	NA	NA	true
B_1_B	one_taxon	B	primitive	B	structural	structural	NA_struct	NA	NA	no_numeric_value	no_numeric_value	NA	NA		NA	NA	NA	NA	NA	true
B_1_B	one_taxon	B	primitive	C	structural	structural	NA_struct	NA	NA	no_numeric_value	no_numeric_value	NA	NA		NA	NA	NA	NA	NA	true
B_1_B	one_taxon	B	primitive	D	structural	structural	NA_struct	NA	NA	no_numeric_value	no_numeric_value	NA	NA		NA	NA	NA	NA	NA	true
B_1_B	one_taxon	B	primitive	E	structural	structural	NA_struct	NA	NA	no_numeric_value	no_numeric_value	NA	NA		NA	NA	NA	NA	NA	true
B_1_B	one_taxon	B	primitive	F	structural	structural	NA_struct	NA	NA	no_numeric_value	no_numeric_value	NA	NA		NA	NA	NA	NA	NA	true
B_1_B	one_taxon	B	primitive	N_BC	structural	structural	NA_struct	NA	NA	no_numeric_value	no_numeric_value	NA	NA		NA	NA	NA	NA	NA	true
B_1_B	one_taxon	B	primitive	N_DEF	structural	structural	NA_struct	NA	NA	no_numeric_value	no_numeric_value	NA	NA		NA	NA	NA	NA	NA	true
B_1_B	one_taxon	B	primitive	N_EF	structural	structural	NA_struct	NA	NA	no_numeric_value	no_numeric_value	NA	NA		NA	NA	NA	NA	NA	true
B_1_C	one_taxon	C	primitive	A	structural	structural	NA_struct	NA	NA	no_numeric_value	no_numeric_value	NA	NA		NA	NA	NA	NA	NA	true
B_1_C	one_taxon	C	primitive	B	structural	structural	NA_struct	NA	NA	no_numeric_value	no_numeric_value	NA	NA		NA	NA	NA	NA	NA	true
B_1_C	one_taxon	C	primitive	C	structural	structural	NA_struct	NA	NA	no_numeric_value	no_numeric_value	NA	NA		NA	NA	NA	NA	NA	true
B_1_C	one_taxon	C	primitive	D	structural	structural	NA_struct	NA	NA	no_numeric_value	no_numeric_value	NA	NA		NA	NA	NA	NA	NA	true
B_1_C	one_taxon	C	primitive	E	structural	structural	NA_struct	NA	NA	no_numeric_value	no_numeric_value	NA	NA		NA	NA	NA	NA	NA	true
B_1_C	one_taxon	C	primitive	F	structural	structural	NA_struct	NA	NA	no_numeric_value	no_numeric_value	NA	NA		NA	NA	NA	NA	NA	true
B_1_C	one_taxon	C	primitive	N_BC	structural	structural	NA_struct	NA	NA	no_numeric_value	no_numeric_value	NA	NA		NA	NA	NA	NA	NA	true
B_1_C	one_taxon	C	primitive	N_DEF	structural	structural	NA_struct	NA	NA	no_numeric_value	no_numeric_value	NA	NA		NA	NA	NA	NA	NA	true
B_1_C	one_taxon	C	primitive	N_EF	structural	structural	NA_struct	NA	NA	no_numeric_value	no_numeric_value	NA	NA		NA	NA	NA	NA	NA	true
B_1_D	one_taxon	D	primitive	A	structural	structural	NA_struct	NA	NA	no_numeric_value	no_numeric_value	NA	NA		NA	NA	NA	NA	NA	true
B_1_D	one_taxon	D	primitive	B	structural	structural	NA_struct	NA	NA	no_numeric_value	no_numeric_value	NA	NA		NA	NA	NA	NA	NA	true
B_1_D	one_taxon	D	primitive	C	structural	structural	NA_struct	NA	NA	no_numeric_value	no_numeric_value	NA	NA		NA	NA	NA	NA	NA	true
B_1_D	one_taxon	D	primitive	D	structural	structural	NA_struct	NA	NA	no_numeric_value	no_numeric_value	NA	NA		NA	NA	NA	NA	NA	true
B_1_D	one_taxon	D	primitive	E	structural	structural	NA_struct	NA	NA	no_numeric_value	no_numeric_value	NA	NA		NA	NA	NA	NA	NA	true
B_1_D	one_taxon	D	primitive	F	structural	structural	NA_struct	NA	NA	no_numeric_value	no_numeric_value	NA	NA		NA	NA	NA	NA	NA	true
B_1_D	one_taxon	D	primitive	N_BC	structural	structural	NA_struct	NA	NA	no_numeric_value	no_numeric_value	NA	NA		NA	NA	NA	NA	NA	true
B_1_D	one_taxon	D	primitive	N_DEF	structural	structural	NA_struct	NA	NA	no_numeric_value	no_numeric_value	NA	NA		NA	NA	NA	NA	NA	true
B_1_D	one_taxon	D	primitive	N_EF	structural	structural	NA_struct	NA	NA	no_numeric_value	no_numeric_value	NA	NA		NA	NA	NA	NA	NA	true
B_1_E	one_taxon	E	primitive	A	structural	structural	NA_struct	NA	NA	no_numeric_value	no_numeric_value	NA	NA		NA	NA	NA	NA	NA	true
B_1_E	one_taxon	E	primitive	B	structural	structural	NA_struct	NA	NA	no_numeric_value	no_numeric_value	NA	NA		NA	NA	NA	NA	NA	true
B_1_E	one_taxon	E	primitive	C	structural	structural	NA_struct	NA	NA	no_numeric_value	no_numeric_value	NA	NA		NA	NA	NA	NA	NA	true
B_1_E	one_taxon	E	primitive	D	structural	structural	NA_struct	NA	NA	no_numeric_value	no_numeric_value	NA	NA		NA	NA	NA	NA	NA	true
B_1_E	one_taxon	E	primitive	E	structural	structural	NA_struct	NA	NA	no_numeric_value	no_numeric_value	NA	NA		NA	NA	NA	NA	NA	true
B_1_E	one_taxon	E	primitive	F	structural	structural	NA_struct	NA	NA	no_numeric_value	no_numeric_value	NA	NA		NA	NA	NA	NA	NA	true
B_1_E	one_taxon	E	primitive	N_BC	structural	structural	NA_struct	NA	NA	no_numeric_value	no_numeric_value	NA	NA		NA	NA	NA	NA	NA	true
B_1_E	one_taxon	E	primitive	N_DEF	structural	structural	NA_struct	NA	NA	no_numeric_value	no_numeric_value	NA	NA		NA	NA	NA	NA	NA	true
B_1_E	one_taxon	E	primitive	N_EF	structural	structural	NA_struct	NA	NA	no_numeric_value	no_numeric_value	NA	NA		NA	NA	NA	NA	NA	true
B_1_F	one_taxon	F	primitive	A	structural	structural	NA_struct	NA	NA	no_numeric_value	no_numeric_value	NA	NA		NA	NA	NA	NA	NA	true
B_1_F	one_taxon	F	primitive	B	structural	structural	NA_struct	NA	NA	no_numeric_value	no_numeric_value	NA	NA		NA	NA	NA	NA	NA	true
B_1_F	one_taxon	F	primitive	C	structural	structural	NA_struct	NA	NA	no_numeric_value	no_numeric_value	NA	NA		NA	NA	NA	NA	NA	true
B_1_F	one_taxon	F	primitive	D	structural	structural	NA_struct	NA	NA	no_numeric_value	no_numeric_value	NA	NA		NA	NA	NA	NA	NA	true
B_1_F	one_taxon	F	primitive	E	structural	structural	NA_struct	NA	NA	no_numeric_value	no_numeric_value	NA	NA		NA	NA	NA	NA	NA	true
B_1_F	one_taxon	F	primitive	F	structural	structural	NA_struct	NA	NA	no_numeric_value	no_numeric_value	NA	NA		NA	NA	NA	NA	NA	true
B_1_F	one_taxon	F	primitive	N_BC	structural	structural	NA_struct	NA	NA	no_numeric_value	no_numeric_value	NA	NA		NA	NA	NA	NA	NA	true
B_1_F	one_taxon	F	primitive	N_DEF	structural	structural	NA_struct	NA	NA	no_numeric_value	no_numeric_value	NA	NA		NA	NA	NA	NA	NA	true
B_1_F	one_taxon	F	primitive	N_EF	structural	structural	NA_struct	NA	NA	no_numeric_value	no_numeric_value	NA	NA		NA	NA	NA	NA	NA	true
