## Supplementary Computational Evidence for "A Unique Graph-Theoretic Truth Table for Cross-Gene Branch Identity": RESTRICTION_RESULTS.tsv

retained_id	retained_taxa	retained_count	k_edges	deleted_edges	graph_fibers	split_groups	fiber_split_equivalent	fiber_paths_verified	suppression_ascending	suppression_descending	suppression_order_independent
R_ABC	A,B,C	3	A|B|C|N_BC	D|E|F|N_DEF|N_EF	A|N_BC;B;C	A|N_BC;B;C	true	true	A|N_BC;B;C	A|N_BC;B;C	true
R_ABD	A,B,D	3	A|B|D|N_BC|N_DEF	C|E|F|N_EF	A;B|N_BC;D|N_DEF	A;B|N_BC;D|N_DEF	true	true	A;B|N_BC;D|N_DEF	A;B|N_BC;D|N_DEF	true
R_ABE	A,B,E	3	A|B|E|N_BC|N_DEF|N_EF	C|D|F	A;B|N_BC;E|N_DEF|N_EF	A;B|N_BC;E|N_DEF|N_EF	true	true	A;B|N_BC;E|N_DEF|N_EF	A;B|N_BC;E|N_DEF|N_EF	true
R_ABF	A,B,F	3	A|B|F|N_BC|N_DEF|N_EF	C|D|E	A;B|N_BC;F|N_DEF|N_EF	A;B|N_BC;F|N_DEF|N_EF	true	true	A;B|N_BC;F|N_DEF|N_EF	A;B|N_BC;F|N_DEF|N_EF	true
R_ACD	A,C,D	3	A|C|D|N_BC|N_DEF	B|E|F|N_EF	A;C|N_BC;D|N_DEF	A;C|N_BC;D|N_DEF	true	true	A;C|N_BC;D|N_DEF	A;C|N_BC;D|N_DEF	true
R_ACE	A,C,E	3	A|C|E|N_BC|N_DEF|N_EF	B|D|F	A;C|N_BC;E|N_DEF|N_EF	A;C|N_BC;E|N_DEF|N_EF	true	true	A;C|N_BC;E|N_DEF|N_EF	A;C|N_BC;E|N_DEF|N_EF	true
R_ACF	A,C,F	3	A|C|F|N_BC|N_DEF|N_EF	B|D|E	A;C|N_BC;F|N_DEF|N_EF	A;C|N_BC;F|N_DEF|N_EF	true	true	A;C|N_BC;F|N_DEF|N_EF	A;C|N_BC;F|N_DEF|N_EF	true
R_ADE	A,D,E	3	A|D|E|N_DEF|N_EF	B|C|F|N_BC	A|N_DEF;D;E|N_EF	A|N_DEF;D;E|N_EF	true	true	A|N_DEF;D;E|N_EF	A|N_DEF;D;E|N_EF	true
R_ADF	A,D,F	3	A|D|F|N_DEF|N_EF	B|C|E|N_BC	A|N_DEF;D;F|N_EF	A|N_DEF;D;F|N_EF	true	true	A|N_DEF;D;F|N_EF	A|N_DEF;D;F|N_EF	true
R_AEF	A,E,F	3	A|E|F|N_DEF|N_EF	B|C|D|N_BC	A|N_DEF|N_EF;E;F	A|N_DEF|N_EF;E;F	true	true	A|N_DEF|N_EF;E;F	A|N_DEF|N_EF;E;F	true
R_BCD	B,C,D	3	B|C|D|N_BC|N_DEF	A|E|F|N_EF	B;C;D|N_BC|N_DEF	B;C;D|N_BC|N_DEF	true	true	B;C;D|N_BC|N_DEF	B;C;D|N_BC|N_DEF	true
R_BCE	B,C,E	3	B|C|E|N_BC|N_DEF|N_EF	A|D|F	B;C;E|N_BC|N_DEF|N_EF	B;C;E|N_BC|N_DEF|N_EF	true	true	B;C;E|N_BC|N_DEF|N_EF	B;C;E|N_BC|N_DEF|N_EF	true
R_BCF	B,C,F	3	B|C|F|N_BC|N_DEF|N_EF	A|D|E	B;C;F|N_BC|N_DEF|N_EF	B;C;F|N_BC|N_DEF|N_EF	true	true	B;C;F|N_BC|N_DEF|N_EF	B;C;F|N_BC|N_DEF|N_EF	true
R_BDE	B,D,E	3	B|D|E|N_BC|N_DEF|N_EF	A|C|F	B|N_BC|N_DEF;D;E|N_EF	B|N_BC|N_DEF;D;E|N_EF	true	true	B|N_BC|N_DEF;D;E|N_EF	B|N_BC|N_DEF;D;E|N_EF	true
R_BDF	B,D,F	3	B|D|F|N_BC|N_DEF|N_EF	A|C|E	B|N_BC|N_DEF;D;F|N_EF	B|N_BC|N_DEF;D;F|N_EF	true	true	B|N_BC|N_DEF;D;F|N_EF	B|N_BC|N_DEF;D;F|N_EF	true
R_BEF	B,E,F	3	B|E|F|N_BC|N_DEF|N_EF	A|C|D	B|N_BC|N_DEF|N_EF;E;F	B|N_BC|N_DEF|N_EF;E;F	true	true	B|N_BC|N_DEF|N_EF;E;F	B|N_BC|N_DEF|N_EF;E;F	true
R_CDE	C,D,E	3	C|D|E|N_BC|N_DEF|N_EF	A|B|F	C|N_BC|N_DEF;D;E|N_EF	C|N_BC|N_DEF;D;E|N_EF	true	true	C|N_BC|N_DEF;D;E|N_EF	C|N_BC|N_DEF;D;E|N_EF	true
R_CDF	C,D,F	3	C|D|F|N_BC|N_DEF|N_EF	A|B|E	C|N_BC|N_DEF;D;F|N_EF	C|N_BC|N_DEF;D;F|N_EF	true	true	C|N_BC|N_DEF;D;F|N_EF	C|N_BC|N_DEF;D;F|N_EF	true
R_CEF	C,E,F	3	C|E|F|N_BC|N_DEF|N_EF	A|B|D	C|N_BC|N_DEF|N_EF;E;F	C|N_BC|N_DEF|N_EF;E;F	true	true	C|N_BC|N_DEF|N_EF;E;F	C|N_BC|N_DEF|N_EF;E;F	true
R_DEF	D,E,F	3	D|E|F|N_EF	A|B|C|N_BC|N_DEF	D|N_EF;E;F	D|N_EF;E;F	true	true	D|N_EF;E;F	D|N_EF;E;F	true
R_ABCD	A,B,C,D	4	A|B|C|D|N_BC|N_DEF	E|F|N_EF	A;B;C;D|N_DEF;N_BC	A;B;C;D|N_DEF;N_BC	true	true	A;B;C;D|N_DEF;N_BC	A;B;C;D|N_DEF;N_BC	true
R_ABCE	A,B,C,E	4	A|B|C|E|N_BC|N_DEF|N_EF	D|F	A;B;C;E|N_DEF|N_EF;N_BC	A;B;C;E|N_DEF|N_EF;N_BC	true	true	A;B;C;E|N_DEF|N_EF;N_BC	A;B;C;E|N_DEF|N_EF;N_BC	true
R_ABCF	A,B,C,F	4	A|B|C|F|N_BC|N_DEF|N_EF	D|E	A;B;C;F|N_DEF|N_EF;N_BC	A;B;C;F|N_DEF|N_EF;N_BC	true	true	A;B;C;F|N_DEF|N_EF;N_BC	A;B;C;F|N_DEF|N_EF;N_BC	true
R_ABDE	A,B,D,E	4	A|B|D|E|N_BC|N_DEF|N_EF	C|F	A;B|N_BC;D;E|N_EF;N_DEF	A;B|N_BC;D;E|N_EF;N_DEF	true	true	A;B|N_BC;D;E|N_EF;N_DEF	A;B|N_BC;D;E|N_EF;N_DEF	true
R_ABDF	A,B,D,F	4	A|B|D|F|N_BC|N_DEF|N_EF	C|E	A;B|N_BC;D;F|N_EF;N_DEF	A;B|N_BC;D;F|N_EF;N_DEF	true	true	A;B|N_BC;D;F|N_EF;N_DEF	A;B|N_BC;D;F|N_EF;N_DEF	true
R_ABEF	A,B,E,F	4	A|B|E|F|N_BC|N_DEF|N_EF	C|D	A;B|N_BC;E;F;N_DEF|N_EF	A;B|N_BC;E;F;N_DEF|N_EF	true	true	A;B|N_BC;E;F;N_DEF|N_EF	A;B|N_BC;E;F;N_DEF|N_EF	true
R_ACDE	A,C,D,E	4	A|C|D|E|N_BC|N_DEF|N_EF	B|F	A;C|N_BC;D;E|N_EF;N_DEF	A;C|N_BC;D;E|N_EF;N_DEF	true	true	A;C|N_BC;D;E|N_EF;N_DEF	A;C|N_BC;D;E|N_EF;N_DEF	true
R_ACDF	A,C,D,F	4	A|C|D|F|N_BC|N_DEF|N_EF	B|E	A;C|N_BC;D;F|N_EF;N_DEF	A;C|N_BC;D;F|N_EF;N_DEF	true	true	A;C|N_BC;D;F|N_EF;N_DEF	A;C|N_BC;D;F|N_EF;N_DEF	true
R_ACEF	A,C,E,F	4	A|C|E|F|N_BC|N_DEF|N_EF	B|D	A;C|N_BC;E;F;N_DEF|N_EF	A;C|N_BC;E;F;N_DEF|N_EF	true	true	A;C|N_BC;E;F;N_DEF|N_EF	A;C|N_BC;E;F;N_DEF|N_EF	true
R_ADEF	A,D,E,F	4	A|D|E|F|N_DEF|N_EF	B|C|N_BC	A|N_DEF;D;E;F;N_EF	A|N_DEF;D;E;F;N_EF	true	true	A|N_DEF;D;E;F;N_EF	A|N_DEF;D;E;F;N_EF	true
R_BCDE	B,C,D,E	4	B|C|D|E|N_BC|N_DEF|N_EF	A|F	B;C;D;E|N_EF;N_BC|N_DEF	B;C;D;E|N_EF;N_BC|N_DEF	true	true	B;C;D;E|N_EF;N_BC|N_DEF	B;C;D;E|N_EF;N_BC|N_DEF	true
R_BCDF	B,C,D,F	4	B|C|D|F|N_BC|N_DEF|N_EF	A|E	B;C;D;F|N_EF;N_BC|N_DEF	B;C;D;F|N_EF;N_BC|N_DEF	true	true	B;C;D;F|N_EF;N_BC|N_DEF	B;C;D;F|N_EF;N_BC|N_DEF	true
R_BCEF	B,C,E,F	4	B|C|E|F|N_BC|N_DEF|N_EF	A|D	B;C;E;F;N_BC|N_DEF|N_EF	B;C;E;F;N_BC|N_DEF|N_EF	true	true	B;C;E;F;N_BC|N_DEF|N_EF	B;C;E;F;N_BC|N_DEF|N_EF	true
R_BDEF	B,D,E,F	4	B|D|E|F|N_BC|N_DEF|N_EF	A|C	B|N_BC|N_DEF;D;E;F;N_EF	B|N_BC|N_DEF;D;E;F;N_EF	true	true	B|N_BC|N_DEF;D;E;F;N_EF	B|N_BC|N_DEF;D;E;F;N_EF	true
R_CDEF	C,D,E,F	4	C|D|E|F|N_BC|N_DEF|N_EF	A|B	C|N_BC|N_DEF;D;E;F;N_EF	C|N_BC|N_DEF;D;E;F;N_EF	true	true	C|N_BC|N_DEF;D;E;F;N_EF	C|N_BC|N_DEF;D;E;F;N_EF	true
R_ABCDE	A,B,C,D,E	5	A|B|C|D|E|N_BC|N_DEF|N_EF	F	A;B;C;D;E|N_EF;N_BC;N_DEF	A;B;C;D;E|N_EF;N_BC;N_DEF	true	true	A;B;C;D;E|N_EF;N_BC;N_DEF	A;B;C;D;E|N_EF;N_BC;N_DEF	true
R_ABCDF	A,B,C,D,F	5	A|B|C|D|F|N_BC|N_DEF|N_EF	E	A;B;C;D;F|N_EF;N_BC;N_DEF	A;B;C;D;F|N_EF;N_BC;N_DEF	true	true	A;B;C;D;F|N_EF;N_BC;N_DEF	A;B;C;D;F|N_EF;N_BC;N_DEF	true
R_ABCEF	A,B,C,E,F	5	A|B|C|E|F|N_BC|N_DEF|N_EF	D	A;B;C;E;F;N_BC;N_DEF|N_EF	A;B;C;E;F;N_BC;N_DEF|N_EF	true	true	A;B;C;E;F;N_BC;N_DEF|N_EF	A;B;C;E;F;N_BC;N_DEF|N_EF	true
R_ABDEF	A,B,D,E,F	5	A|B|D|E|F|N_BC|N_DEF|N_EF	C	A;B|N_BC;D;E;F;N_DEF;N_EF	A;B|N_BC;D;E;F;N_DEF;N_EF	true	true	A;B|N_BC;D;E;F;N_DEF;N_EF	A;B|N_BC;D;E;F;N_DEF;N_EF	true
R_ACDEF	A,C,D,E,F	5	A|C|D|E|F|N_BC|N_DEF|N_EF	B	A;C|N_BC;D;E;F;N_DEF;N_EF	A;C|N_BC;D;E;F;N_DEF;N_EF	true	true	A;C|N_BC;D;E;F;N_DEF;N_EF	A;C|N_BC;D;E;F;N_DEF;N_EF	true
R_BCDEF	B,C,D,E,F	5	B|C|D|E|F|N_BC|N_DEF|N_EF	A	B;C;D;E;F;N_BC|N_DEF;N_EF	B;C;D;E;F;N_BC|N_DEF;N_EF	true	true	B;C;D;E;F;N_BC|N_DEF;N_EF	B;C;D;E;F;N_BC|N_DEF;N_EF	true
R_ABCDEF	A,B,C,D,E,F	6	A|B|C|D|E|F|N_BC|N_DEF|N_EF		A;B;C;D;E;F;N_BC;N_DEF;N_EF	A;B;C;D;E;F;N_BC;N_DEF;N_EF	true	true	A;B;C;D;E;F;N_BC;N_DEF;N_EF	A;B;C;D;E;F;N_BC;N_DEF;N_EF	true
