## Supplementary Computational Evidence for "A Unique Graph-Theoretic Truth Table for Cross-Gene Branch Identity": STATE_COVERAGE.tsv

coverage_family	state_or_class	observed_count	required_minimum	pass
primitive_reference	structural	354	1	true
primitive_reference	fused	598	1	true
primitive_reference	eligible	3296	1	true
primitive_output	Mapped	2406	1	true
primitive_output	NA_topo	890	1	true
primitive_output	NA_fuse	598	1	true
primitive_output	NA_struct	354	1	true
composite_reference	active	280	1	true
composite_reference	decomposable	6912	1	true
composite_reference	unavailable	2720	1	true
composite_recovery	recovered_active	221	1	true
composite_recovery	recovered_decomposable	459	1	true
composite_recovery	unrecovered	9232	1	true
construction_mode	single_edge_lookup	2627	1	true
construction_mode	selected_component_edge_sum	459	1	true
construction_mode	no_numeric_value	11074	1	true
topology_resolution	binary	260	1	true
topology_resolution	multifurcating	212	1	true
boundary_class	two_taxon	15	1	true
boundary_class	one_taxon	6	1	true
endpoint_collapse	retained_terminal_in_non_singleton_fiber	54	1	true
strengthened_check	independent_split_composite_rows	9912	1	true
strengthened_check	explicit_two_leaf_empirical_lookups	15	1	true
strengthened_check	observed_k_fiber_trials	1920	1	true
strengthened_check	partition_recurrence_sizes	4	1	true
